# A single-nucleus and spatial transcriptomic atlas of the COVID-19 liver reveals topological, functional, and regenerative organ disruption in patients

**DOI:** 10.1101/2022.10.27.514070

**Authors:** Yered Pita-Juarez, Dimitra Karagkouni, Nikolaos Kalavros, Johannes C. Melms, Sebastian Niezen, Toni M. Delorey, Adam L Essene, Olga R. Brook, Deepti Pant, Disha Skelton-Badlani, Pourya Naderi, Pinzhu Huang, Liuliu Pan, Tyler Hether, Tallulah S. Andrews, Carly G.K. Ziegler, Jason Reeves, Andriy Myloserdnyy, Rachel Chen, Andy Nam, Stefan Phelan, Yan Liang, Amit Dipak Amin, Jana Biermann, Hanina Hibshoosh, Molly Veregge, Zachary Kramer, Christopher Jacobs, Yusuf Yalcin, Devan Phillips, Michal Slyper, Ayshwarya Subramanian, Orr Ashenberg, Zohar Bloom-Ackermann, Victoria M. Tran, James Gomez, Alexander Sturm, Shuting Zhang, Stephen J. Fleming, Sarah Warren, Joseph Beechem, Deborah Hung, Mehrtash Babadi, Robert F. Padera, Sonya A. MacParland, Gary D. Bader, Nasser Imad, Isaac H. Solomon, Eric Miller, Stefan Riedel, Caroline B.M. Porter, Alexandra-Chloé Villani, Linus T.-Y. Tsai, Winston Hide, Gyongyi Szabo, Jonathan Hecht, Orit Rozenblatt-Rosen, Alex K. Shalek, Benjamin Izar, Aviv Regev, Yury Popov, Z. Gordon Jiang, Ioannis S. Vlachos

**Author notes:** These authors contributed equally (Yered Pita-Juarez, Dimitra Karagkouni, Nikolaos Kalavros, Johannes C. Melms, Sebastian Niezen, Toni M. Delorey). Co-senior authors (Deborah Hung, Mehrtash Babadi, Robert F. Padera, Sonya A. MacParland, Gary D. Bader, Nasser Imad, Isaac H. Solomon, Eric Miller, Stefan Riedel, Caroline B.M. Porter, Alexandra-Chloé Villani, Linus T.-Y. Tsai, Winston Hide, Gyongyi Szabo, Jonathan Hecht, Orit Rozenblatt-Rosen, Alex K. Shalek, Benjamin Izar, Aviv Regev, Yury Popov, Z. Gordon Jiang, Ioannis S. Vlachos).

## Abstract

The molecular underpinnings of organ dysfunction in acute COVID-19 and its potential long-term sequelae are under intense investigation. To shed light on these in the context of liver function, we performed single-nucleus RNA-seq and spatial transcriptomic profiling of livers from 17 COVID-19 decedents. We identified hepatocytes positive for SARS-CoV-2 RNA with an expression phenotype resembling infected lung epithelial cells. Integrated analysis and comparisons with healthy controls revealed extensive changes in the cellular composition and expression states in COVID-19 liver, reflecting hepatocellular injury, ductular reaction, pathologic vascular expansion, and fibrogenesis. We also observed Kupffer cell proliferation and erythrocyte progenitors for the first time in a human liver single-cell atlas, resembling similar responses in liver injury in mice and in sepsis, respectively. Despite the absence of a clinical acute liver injury phenotype, endothelial cell composition was dramatically impacted in COVID-19, concomitantly with extensive alterations and profibrogenic activation of reactive cholangiocytes and mesenchymal cells. Our atlas provides novel insights into liver physiology and pathology in COVID-19 and forms a foundational resource for its investigation and understanding.
