## Supplementary material for "A single-nucleus and spatial transcriptomic atlas of the COVID-19 liver reveals topological, functional, and regenerative organ disruption in patients": Table 1

### Sheet: Table1PatientInfoTable.tsv
Cohort	Donor	Race	Ethnicity	Sex	Age	Organ failure	snRNAseq	DSP WTA
A	L1	Black/AA	Not Hispanic/Latino	M	80-89	Lung	x	x
A	L2	Black/AA	Not Hispanic/Latino	F	80-89	Lung	x	x
A	L3	Other	Unknown/not documented	F	50-59	Lung, Kidney	x	x
A	L4	Black/AA	Not Hispanic/Latino	F	70-79	Lung, Heart	x	x
A	L5	White	Not Hispanic/Latino	M	70-79	Lung, Kidney, Heart	x
B	L6	Other	Hispanic/Latino	F	60-69	Multi-organ	x
B	L7	Other	Hispanic/Latino	M	60-69	Multi-organ	x
B	L8	Black/AA	Not Hispanic/Latino	M	30-39	Lung, heart	x
B	L9	Other	Hispanic/Latino	M	40-49	Lung, kidney	x
B	L10	Black/AA	Not Hispanic/Latino	F	80-89	Lung	x
B	L11	White	Not Hispanic/Latino	M	80-89	Lung	x
C	L12	White	Not Hispanic/Latino	M	50-59	Multi-organ	x
C	L13	White	Not Hispanic/Latino	M	70-79	lung and kidney	x
D	L14	White	Not Hispanic/Latino	M	70-79	Heart	x
D	L15	Unknown	Hispanic/Latino	F	80-89	Lung	x
D	L16	Unknown	Hispanic/Latino	M	70-79	Lung	x
D	L17	Unknown	Hispanic/Latino	M	80-89	Lung	x
Controls
E	L18	NA	NA	F	NA	NA	x
E	L19	NA	NA	M	NA	NA	x
E	L20	NA	NA	F	NA	NA	x
E	L21	NA	NA	F	NA	NA	x
