## Extended Data Table 2 for "A single-nucleus and spatial transcriptomic atlas of the COVID-19 liver reveals topological, functional, and regenerative organ disruption in patients"

### Sheet: SuppTableDSPCovidProbes
TargetName	HUGOSymbol	AnalyteType	ProbeDisplayName
ABCA3	ABCA3	RNA	RTS0108327
ACE2	ACE2	RNA	RTS0108322
AQP5	AQP5	RNA	RTS0108332
CC2D1B	CC2D1B	RNA	RTS0108427
DHX58	DHX58	RNA	RTS0108337
FURIN	FURIN	RNA	RTS0108342
HAS2	HAS2	RNA	RTS0108347
HOPX	HOPX	RNA	RTS0108352
IFNLR1	IFNLR1	RNA	RTS0108357
IL10RB	IL10RB	RNA	RTS0108362
MUC13	MUC13	RNA	RTS0108367
MUC2	MUC2	RNA	RTS0108372
MUC5AC	MUC5AC	RNA	RTS0108377
MUC5B	MUC5B	RNA	RTS0108382
NAPSA	NAPSA	RNA	RTS0108387
ORF1ab	ORF1ab	RNA	RTS0108312
ORF1ab_REV	ORF1ab_REV	RNA	RTS0108317
PGC	PGC	RNA	RTS0108392
S	S	RNA	RTS0108307
SARS-CoV-2 Neg	SARS-CoV-2 Neg	RNA	RTS0108437
SCGB1A1	SCGB1A1	RNA	RTS0108397
SF3A3	SF3A3	RNA	RTS0108432
SFTPA1	SFTPA1	RNA	RTS0108402
SFTPB	SFTPB	RNA	RTS0108407
SFTPC	SFTPC	RNA	RTS0108412
SFTPD	SFTPD	RNA	RTS0108417
TP63	TP63	RNA	RTS0108422
