## Extended Data Table 5 for "A single-nucleus and spatial transcriptomic atlas of the COVID-19 liver reveals topological, functional, and regenerative organ disruption in patients"

### Sheet: COVIDvsHealthyDifferentialAbund
Compartment	Cluster	COVID	Control	OR	p.value	FDR
Hepatocytes	HEP1	0.270342	0.27941	0.955521	0.698435	0.73092
Hepatocytes	HEP2	0.216781	0.132276	1.81568	9.44637e-27	8.50173e-26
Hepatocytes	HEP3	0.192927	0.404257	0.352276	1.6149e-55	3.63353e-54
Hepatocytes	HEP4	0.179072	0.147691	1.25882	9.51944e-07	2.36611e-06
Hepatocytes	HEP5	0.078597	0.0273021	3.03898	1.91111e-61	8.59999e-60
Hepatocytes	HEP6	0.0312373	0.00906356	3.52508	1.48235e-49	2.22352e-48
Hepatocytes	HEP7	0.0310435	0	NA	NA	NA
Immune	MAC1	0.258547	0.273842	0.924673	0.210268	0.230782
Immune	MAC2	0.240344	0.211172	1.18185	0.0128468	0.0186485
Immune	TC1	0.140639	0.206403	0.62924	3.86713e-10	1.45017e-09
Immune	TC2	0.0358529	0.0313351	1.14953	0.828714	0.828714
Immune	TC3	0.0302162	0.00749319	4.12656	8.62621e-05	0.000168774
Immune	TC4	0.00267973	0.0013624	1.96881	0.018389	0.0258596
Immune	MAC3	0.0959157	0.108311	0.873422	0.133095	0.153571
Immune	NK	0.0791905	0.096049	0.809387	0.000374881	0.000702901
Immune	PC1	0.0366845	0.0292916	1.262	0.126873	0.150244
Immune	PC2	0.0114581	0.0013624	8.49068	0.0426464	0.0551668
Immune	BC	0.0114581	0.020436	0.555614	0.000906682	0.00151114
Immune	ERY-P	0.0331732	0.0027248	12.5537	9.05343e-07	2.36611e-06
Immune	MAC4	0.0205138	0.00613079	3.39477	0.00039972	0.000719496
Immune	MAST	0.00332656	0.00408719	0.813322	6.21387e-05	0.000133154
Endothelial	EC1	0.25449	0.038048	8.63037	3.67379e-24	2.75534e-23
Endothelial	EC2	0.244585	0.461538	0.377738	1.57768e-11	7.09955e-11
Endothelial	EC3	0.170132	0.019024	10.5709	4.52413e-20	2.90837e-19
Endothelial	EC4	0.121585	0.158809	0.733162	0.0429075	0.0551668
Endothelial	EC5	0.0865353	0.125724	0.658771	0.00497153	0.00771444
Endothelial	EC6	0.0412539	0.0603805	0.669608	0.0746802	0.0933503
Endothelial	EC7	0.0357026	0.0148883	2.44969	0.00209265	0.00336319
Endothelial	EC8	0.018069	0.114971	0.141659	4.58442e-30	5.15747e-29
Endothelial	EC9	0.0126265	0.00330852	3.85153	0.0224924	0.0306714
Endothelial	EC11	0.00794601	0.00082713	9.6652	0.744471	0.76139
Endothelial	EC12	0.00707521	0.00248139	2.86375	0.156615	0.176191
Mesenchymal	MES1	0.282122	0.327611	0.806584	0.0992435	0.120702
Mesenchymal	MES2	0.245675	0.131617	2.14883	4.47477e-09	1.43832e-08
Mesenchymal	MES3	0.239908	0.173104	1.50772	0.000532081	0.00092091
Mesenchymal	MES4	0.0862745	0.0414878	2.18141	8.11524e-05	0.000165993
Mesenchymal	MES5	0.0756632	0.145923	0.479106	9.47309e-10	3.27915e-09
Mesenchymal	MES7	0.0634371	0.147353	0.39194	6.27746e-08	1.88324e-07
Mesenchymal	MES8	0.00692042	0.0329041	0.204841	0.00727338	0.0109101
BECs	BEC1	0.251023	0.0198171	16.5765	7.59644e-16	3.79822e-15
BECs	BEC2	0.234311	0.10061	2.73556	9.85161e-06	2.21661e-05
BECs	BEC3	0.155866	0.532012	0.162426	2.34674e-19	1.32004e-18
BECs	BEC4	0.127217	0.314024	0.318409	9.99023e-07	2.36611e-06
BECs	BEC5	0.126535	0.0137195	10.4135	1.89116e-10	7.73655e-10
BECs	BEC6	0.095839	0.00914634	11.482	7.85287e-07	2.20862e-06
BECs	BEC7	0.00920873	0.0106707	0.861729	0.279438	0.299397
