## Extended Data Table 7 for "A single-nucleus and spatial transcriptomic atlas of the COVID-19 liver reveals topological, functional, and regenerative organ disruption in patients"

### Sheet: ViralEnrichmentScorePatientAsso
Covariate	Test	All.statistic	All.pvalue	CenterA.statistic	CenterA.pvalue
Symptoms to death (days)	Spearman Correlation	-0.336253	0.285226	-0.6	0.35
Age range	Spearman Correlation	-0.312387	0.322878	0	1
Sex	Wilcoxon Rank Sum	18	1	2	0.8
BMI	Kendall's Tau	0	1	-0.816497	0.220671
Pre-existing heart disease	Wilcoxon Rank Sum	7	0.281818	0	0.4
Pre-existing lung disease	Wilcoxon Rank Sum	4	0.1	1	0.4
Pre-existing kidney disease	Wilcoxon Rank Sum	18	0.481818	6	0.2
Pre-existing diabetes	Wilcoxon Rank Sum	20	0.569697	6	0.2
Pre-existing hypertension	Wilcoxon Rank Sum	16	0.272727	4	0.4
IMV	Spearman Correlation	0.181853	0.571626	-0.102598	0.869598
PMI	Spearman Correlation	0.0420316	0.896806	-0.7	0.233333
